# A genome-wide study of ruminants reveals two endogenous retrovirus families still active in goats

**DOI:** 10.1101/2024.06.21.600049

**Authors:** Marie Verneret, Caroline Leroux, Thomas Faraut, Vincent Navratil, Emmanuelle Lerat, Jocelyn Turpin

## Abstract

**Background:** Endogenous retroviruses (ERV) are traces of ancestral retroviral germline infections that constitute a significant portion of mammalian genomes and function as LTR-retrotransposons. ERVs remain understudied in ruminants and usually focus on specific families, highlighting a need for comprehensive and thorough exploration of the ERV landscape in these species.

**Results:** We characterized 23 *de novo* Class I and II ERV families across four reference assemblies of domestic and wild sheep and goats, and one assembly of cattle. Among these families, 15 were shared by the five ruminant species, while six were exclusive to small ruminants and two were exclusive to cattle. The presence of these families in other ruminant species revealed multiple endogenization events over 40 million years. We identified a total of 113,812 ERV insertions across the five genomes, representing between 0.5 and 1% of their genomes. Solo-LTRs account for 84.5% of the annotated copies demonstrating that most of the ERVs are relics of past events. Although Class I ERVs showed similar sequence divergence landscapes between species, Class II ERVs displayed contrasting evolutionary dynamics. Families II-3 and II-5 showed higher abundance and copy conservation in small ruminants. Family II-5 was closely related to circulating exogenous retroviruses and was identified with 22 copies sharing identical LTRs and 12 with complete coding capacities in the domestic goat.

**Conclusions:** Our results indicate that two ERV families may have retain their transpositional activity within ruminants, particularly in domestic goats, illustrating distinct evolutionary dynamics among ruminant species. This work highlights the ongoing influence of ERVs on genomic landscapes and provides further insights into their evolutionary trajectories in ruminant genomes.
