## Supplemental Tables 1 to 6 for "A genome-wide study of ruminants reveals two endogenous retrovirus families still active in goats"

### Sheet: Table S1
Table S1: Ruminant genomes used for ERV detection
Family	Species	Common name	Breed	Assembly Name	Genbank Accession	Assembly Level
Bovidae	Aepyceros melampus	Impala	NA	IMP	GCA_006408695.1	Scaffold
Bovidae	Bos grunniens	Yak	NA	BosGru3.1	GCA_005887515.3	Chromosome
Bovidae	Bos taurus	Cattle	Hereford	ARS-UCD1.3	GCA_002263795.3	Chromosome
Bovidae	Bubalus bubalis	Buffalo	NA	NDDB_SH_1	GCA_019923935.1	Chromosome
Bovidae	Capra aegagrus	Wild goat	NA	CapAeg_1.0	GCA_000978405.1	Chromosome
Bovidae	Capra hircus	Domestic goat	San Clemente	ARS1.2	GCA_001704415.2	Chromosome
Bovidae	Capra hircus	Domestic goat	Xinong Saanen Dairy	ASM2665220v1	GCA_026652205.1	Chromosome
Bovidae	Capra hircus	Domestic goat	Yunnan black	CHIR_2.0	GCA_000317765.2	Chromosome
Bovidae	Capra hircus	Domestic goat	Black Bengal	CVASU_BBG_1.0	GCA_004361675.1	Chromosome
Bovidae	Capra hircus	Domestic goat	Saanen Dairy	Saanen_v1	GCA_015443085.1	Chromosome
Bovidae	Capra ibex	Wild goat	NA	IBX	GCA_006410555.1	Scaffold
Bovidae	Capra sibirica	Wild goat	NA	ASM318261v2	GCA_003182615.2	Scaffold
Cervidae	Cervus elaphus	Red deer	NA	mCerEla1.1	GCA_910594005.1	Chromosome
Bovidae	Damaliscus lunatus	Topi	NA	CTB	GCA_006408505.1	Scaffold
Bovidae	Eudorcas thomsonii	Thomson's gazelle	NA	TMG	GCA_006408755.1	Scaffold
Giraffidae	Giraffa camelopardalis rothschildi	Giraffe	NA	ASM1759144v1	GCA_017591445.1	Chromosome
Bovidae	Kobus ellipsiprymnus	Waterbuck	NA	DFW	GCA_006410655.1	Scaffold
Bovidae	Litocranius walleri	Gerenuk	NA	GRK	GCA_006410535.1	Scaffold
Moschidae	Moschus berezovskii	Forest musk deer	NA	ASM2237691v1	GCA_022376915.1	Scaffold
Cervidae	Muntiacus crinifrons	Black muntjac	NA	ASM2027666v1	GCA_020276665.1	Chromosome
Bovidae	Oreotragus oreotragus	Klipspringer	NA	KSP	GCA_006410675.1	Scaffold
Bovidae	Oryx gazella	Gemsbok	NA	UCDavis_Ogaz_1	GCA_003945745.1	Scaffold
Bovidae	Ovis ammon polii	Wild sheep	NA	CAU_O.ammon polii_1.0	GCA_028583565.1	Chromosome
Bovidae	Ovis ammon polii x Ovis aries	NA	NA	CAU_F1_maternal_1.0	GCA_023701675.1	Chromosome
Bovidae	Ovis aries	Domestic sheep	Rambouillet	ARS-UI_Ramb_v2.0	GCA_016772045.1	Chromosome
Bovidae	Ovis aries	Domestic sheep	Hu	ASM1117029v1	GCA_011170295.1	Chromosome
Bovidae	Ovis aries	Domestic sheep	Dorper	ASM1914517v1	GCA_019145175.1	Chromosome
Bovidae	Ovis aries	Domestic sheep	Qiaoke	ASM2241668v1	GCA_022416685.1	Chromosome
Bovidae	Ovis aries	Domestic sheep	White Dorper	ASM2241669v1	GCA_022416695.1	Chromosome
Bovidae	Ovis aries	Domestic sheep	Suffolk	ASM2241672v1	GCA_022416725.1	Chromosome
Bovidae	Ovis aries	Domestic sheep	Charollais	ASM2241674v1	GCA_022416745.1	Chromosome
Bovidae	Ovis aries	Domestic sheep	Ujimqin	ASM2241675v1	GCA_022416755.1	Chromosome
Bovidae	Ovis aries	Domestic sheep	Texel	ASM2241677v1	GCA_022416775.1	Chromosome
Bovidae	Ovis aries	Domestic sheep	Yunnan	ASM2241678v1	GCA_022416785.1	Chromosome
Bovidae	Ovis aries	Domestic sheep	Polled Dorset	ASM2241691v1	GCA_022416915.1	Chromosome
Bovidae	Ovis aries	Domestic sheep	Chinese Merino	ASM2243282v1	GCA_022432825.1	Chromosome
Bovidae	Ovis aries	Domestic sheep	Kermani	ASM2243283v1	GCA_022432835.1	Chromosome
Bovidae	Ovis aries	Domestic sheep	Kazak	ASM2243284v1	GCA_022432845.1	Chromosome
Bovidae	Ovis aries	Domestic sheep	Romney	ASM2253800v1	GCA_022538005.1	Chromosome
Bovidae	Ovis aries	Domestic sheep	Romanov	ASM2422217v1	GCA_024222175.1	Chromosome
Bovidae	Ovis aries	Domestic sheep	Waggir	ASM2422226v1	GCA_024222265.1	Chromosome
Bovidae	Ovis aries	Domestic sheep	East Friesian	ASM3343944v1	GCA_033439445.1	Chromosome
Bovidae	Ovis aries	Domestic sheep	Tibetan	CAU_O.aries_1.0	GCA_017524585.1	Chromosome
Bovidae	Ovis aries	Domestic sheep	East Friesian	NWAFU_Friesian_1.0	GCA_018804185.1	Chromosome
Bovidae	Ovis aries	Domestic sheep	Romanov x White Dorper	Oar_ARS-UKY_Romanov_v1.0	GCA_022244705.1	Chromosome
Bovidae	Ovis aries	Domestic sheep	Romanov x White Dorper	Oar_ARS-UKY_WhiteDorper_v1.0	GCA_022244695.1	Chromosome
Bovidae	Ovis aries	Domestic sheep	Texel	Oar_v4.0	GCA_000298735.2	Chromosome
Bovidae	Ovis canadensis	Wild sheep	NA	OviCan_v1_BIUU	GCA_004026945.1	Scaffold
Bovidae	Ovis nivicola	Wild sheep	NA	OvNiv1.0	GCA_903231385.1	Scaffold
Bovidae	Ovis orientalis	Wild sheep	NA	CAU_Oori_1.0	GCA_014523465.1	Chromosome
Cervidae	Rangifer tarandus platyrhynchus	Svalbard reindeer	NA	mRanTar1.hap2.1	GCA_951394145.1	Chromosome
Bovidae	Raphicerus campestris	Steenbok	NA	SNB	GCA_006410735.1	Scaffold
Bovidae	Sylvicapra grimmia	Common duiker	NA	CMD	GCA_006408735.1	Scaffold
Bovidae	Tragelaphus eurycerus	Bongo	NA	mTraEur1.1	GCA_935064755.1	Contig
Tragulidae	Tragulus kanchil	Lesser mouse-deer	NA	ASM2237692v1	GCA_022376925.1	Scaffold
The five reference assemblies used in this study are indicated in bold. NA: Non Applicable.

### Sheet: Table S2
Table S2: Presence/absence of each ERV families in ruminant species
Family	Subfamily	Species	Common name	Family_I-1	Family_I-2	Family_I-3	Family_I-4	Family_I-5	Family_I-6	Family_I-7	Family_I-8	Family_I-9	Family_I-10	Family_I-11	Family_I-12	Family_I-13	Family_II-1	Family_II-2	Family_II-3	Family_II-4	Family_II-5	Family_II-6	Family_II-7	Family_II-8	Family_II-9	Family_II-10
Bovidae	Acelaphinae	Damaliscus lunatus	Topi	Yes	Yes	Yes	Yes	Yes	Yes	Yes	Yes	Yes	Yes	Yes	Yes	Yes	Yes	Yes	Yes	No	No	Yes	Yes	No	Yes	Yes
Bovidae	Aepycerotinae	Aepyceros melampus	Impala	Yes	Yes	Yes	Yes	Yes	Yes	Yes	Yes	Yes	Yes	Yes	Yes	Yes	Yes	Yes	Yes	No	No	Yes	No	No	Yes	Yes
Bovidae	Antilopinae	Litocranius walleri	Gerenuk	Yes	Yes	Yes	Yes	Yes	Yes	Yes	Yes	Yes	Yes	Yes	Yes	Yes	Yes	Yes	Yes	No	No	Yes	Yes	No	Yes	Yes
Bovidae	Antilopinae	Oreotragus oreotragus	Klipspringer	Yes	Yes	Yes	Yes	Yes	Yes	Yes	Yes	Yes	Yes	Yes	Yes	Yes	Yes	Yes	Yes	No	No	Yes	No	No	Yes	Yes
Bovidae	Antilopinae	Raphicerus campestris	Steenbok	Yes	Yes	Yes	Yes	Yes	Yes	Yes	Yes	Yes	Yes	Yes	Yes	Yes	Yes	Yes	Yes	No	No	Yes	Yes	No	Yes	Yes
Bovidae	Antilopinae	Eudorcas thomsonii	Thomson's gazelle	Yes	Yes	Yes	Yes	Yes	Yes	Yes	Yes	Yes	Yes	Yes	Yes	Yes	Yes	Yes	Yes	No	No	Yes	Yes	No	Yes	Yes
Bovidae	Bovinae	Tragelaphus eurycerus	Bongo	Yes	Yes	Yes	Yes	Yes	No	Yes	Yes	Yes	No	Yes	Yes	Yes	Yes	Yes	Yes	No	No	No	No	Yes	No	Yes
Bovidae	Bovinae	Bubalus bubalis	Buffalo	Yes	Yes	Yes	Yes	Yes	No	Yes	Yes	Yes	No	Yes	Yes	Yes	Yes	Yes	Yes	Yes	No	No	No	Yes	No	Yes
Bovidae	Bovinae	Bos taurus	Cattle	Yes	Yes	Yes	Yes	Yes	No	Yes	Yes	Yes	No	Yes	Yes	Yes	Yes	Yes	Yes	Yes	No	No	No	Yes	No	Yes
Bovidae	Bovinae	Bos grunniens	Yak	Yes	Yes	Yes	Yes	Yes	No	Yes	Yes	Yes	No	Yes	Yes	Yes	Yes	Yes	Yes	Yes	No	No	No	Yes	No	Yes
Bovidae	Capridae	Capra hircus	Goat	Yes	Yes	Yes	Yes	Yes	Yes	Yes	Yes	Yes	Yes	Yes	Yes	Yes	Yes	Yes	Yes	No	Yes	Yes	Yes	No	Yes	Yes
Bovidae	Capridae	Capra ibex	Ibex	Yes	Yes	Yes	Yes	Yes	Yes	Yes	Yes	Yes	Yes	Yes	Yes	Yes	Yes	Yes	Yes	No	Yes	Yes	Yes	No	No	Yes
Bovidae	Capridae	Ovis ammon polii	Marco Polo sheep	Yes	Yes	Yes	Yes	Yes	Yes	Yes	Yes	Yes	Yes	Yes	Yes	Yes	Yes	Yes	Yes	No	Yes	Yes	Yes	No	Yes	Yes
Bovidae	Capridae	Ovis orientalis	Mouflon	Yes	Yes	Yes	Yes	Yes	Yes	Yes	Yes	Yes	Yes	Yes	Yes	Yes	Yes	Yes	Yes	No	Yes	Yes	Yes	No	Yes	Yes
Bovidae	Capridae	Ovis aries	Sheep	Yes	Yes	Yes	Yes	Yes	Yes	Yes	Yes	Yes	Yes	Yes	Yes	Yes	Yes	Yes	Yes	No	Yes	Yes	Yes	No	Yes	Yes
Bovidae	Capridae	Capra aegagrus	Wild goat	Yes	Yes	Yes	Yes	Yes	Yes	Yes	Yes	Yes	Yes	Yes	Yes	Yes	Yes	Yes	Yes	No	Yes	Yes	Yes	No	Yes	Yes
Bovidae	Cephalophinae	Sylvicapra grimmia	Common duiker	Yes	Yes	Yes	Yes	Yes	Yes	Yes	Yes	Yes	Yes	Yes	Yes	Yes	Yes	Yes	Yes	No	No	Yes	Yes	No	Yes	Yes
Bovidae	Hippotraginae	Oryx gazella	Gemsbok	Yes	Yes	Yes	Yes	Yes	Yes	Yes	Yes	Yes	Yes	Yes	Yes	Yes	Yes	Yes	Yes	No	No	Yes	Yes	No	Yes	Yes
Bovidae	Reduncinae	Kobus ellipsiprymnus	Waterbuck	Yes	Yes	Yes	Yes	Yes	Yes	Yes	Yes	Yes	Yes	Yes	Yes	Yes	Yes	Yes	Yes	No	No	Yes	Yes	No	Yes	Yes
Cervidae	Capreolinae	Rangifer tarandus platyrhynchus	Svalbard reindeer	Yes	Yes	Yes	Yes	Yes	No	Yes	Yes	Yes	No	Yes	Yes	Yes	No	No	No	No	No	No	No	No	No	Yes
Cervidae	Cervinae	Cervus elaphus	Red deer	Yes	Yes	Yes	Yes	Yes	No	Yes	Yes	Yes	No	Yes	Yes	Yes	No	No	No	No	No	No	No	No	No	Yes
Cervidae	Muntiacinae	Muntiacus crinifrons	Black muntjac	Yes	Yes	Yes	Yes	Yes	No	Yes	Yes	Yes	No	Yes	Yes	Yes	No	No	No	No	No	No	No	No	No	Yes
Giraffidae		Giraffa camelopardalis rothschildi	Giraffe	Yes	Yes	Yes	Yes	Yes	No	Yes	Yes	Yes	No	Yes	Yes	Yes	No	No	No	No	No	No	No	No	No	Yes
Moschidae		Moschus berezovskii	Forest musk deer	Yes	Yes	Yes	Yes	Yes	No	Yes	Yes	Yes	No	Yes	Yes	Yes	No	No	No	No	No	No	No	No	No	Yes
Tragulidae		Tragulus kanchil	Lesser mouse-deer	Yes	No	No	No	Yes	No	Yes	No	No	No	No	No	No	No	No	No	No	No	No	No	No	No	No

### Sheet: Table S3
Table S3: Number of ERV identified in five reference ruminant genomes
Species	Assembly	Class	Family_name	ERV_insertions (copies + soloLTR)	ERV_copies	ERV_soloLTR	ORF_gag_pro-pol_env	ORF_gag_pro-pol	ORF_gag	ORF_pro	ORF_pol	ORF_env
Bos taurus	ARS-UCD1.3	class_I	family_I-1	2776	1577	1199	0	0	1	NA	0	0
Bos taurus	ARS-UCD1.3	class_I	family_I-2	376	80	296	0	0	0	NA	0	0
Bos taurus	ARS-UCD1.3	class_I	family_I-3	617	102	515	0	0	0	NA	0	0
Bos taurus	ARS-UCD1.3	class_I	family_I-4	693	50	643	0	0	0	NA	0	0
Bos taurus	ARS-UCD1.3	class_I	family_I-5	349	107	242	0	0	0	NA	0	0
Bos taurus	ARS-UCD1.3	class_I	family_I-6	0	0	0	0	0	0	NA	0	0
Bos taurus	ARS-UCD1.3	class_I	family_I-7	1675	59	1616	0	0	0	NA	0	0
Bos taurus	ARS-UCD1.3	class_I	family_I-8	2374	549	1825	0	0	4	NA	2	1
Bos taurus	ARS-UCD1.3	class_I	family_I-9	4967	569	4398	5	8	22	NA	16	19
Bos taurus	ARS-UCD1.3	class_I	family_I-10	0	0	0	0	0	0	NA	0	0
Bos taurus	ARS-UCD1.3	class_I	family_I-11	172	50	122	0	0	0	NA	0	0
Bos taurus	ARS-UCD1.3	class_I	family_I-12	193	45	148	0	0	0	NA	0	1
Bos taurus	ARS-UCD1.3	class_I	family_I-13	297	32	265	0	0	0	NA	0	0
Bos taurus	ARS-UCD1.3	class_II	family_II-1	7566	220	7346	2	9	12	27	12	5
Bos taurus	ARS-UCD1.3	class_II	family_II-2	717	140	577	0	0	1	10	0	0
Bos taurus	ARS-UCD1.3	class_II	family_II-3	8513	277	8236	1	4	6	30	5	5
Bos taurus	ARS-UCD1.3	class_II	family_II-4	172	39	133	0	0	3	5	5	1
Bos taurus	ARS-UCD1.3	class_II	family_II-5	0	0	0	0	0	0	0	0	0
Bos taurus	ARS-UCD1.3	class_II	family_II-6	0	0	0	0	0	0	0	0	0
Bos taurus	ARS-UCD1.3	class_II	family_II-7	0	0	0	0	0	0	0	0	0
Bos taurus	ARS-UCD1.3	class_II	family_II-8	179	78	101	0	0	1	2	2	1
Bos taurus	ARS-UCD1.3	class_II	family_II-9	0	0	0	0	0	0	0	0	0
Bos taurus	ARS-UCD1.3	class_II	family_II-10	155	154	1	0	0	0	16	0	0
Capra aegagrus	CapAeg_1.0	class_I	family_I-1	262	262	0	0	0	4	NA	0	1
Capra aegagrus	CapAeg_1.0	class_I	family_I-2	380	78	302	0	0	0	NA	0	0
Capra aegagrus	CapAeg_1.0	class_I	family_I-3	793	100	693	0	0	5	NA	3	0
Capra aegagrus	CapAeg_1.0	class_I	family_I-4	462	67	395	0	0	1	NA	0	1
Capra aegagrus	CapAeg_1.0	class_I	family_I-5	327	72	255	0	0	0	NA	0	1
Capra aegagrus	CapAeg_1.0	class_I	family_I-6	1054	221	833	2	12	22	NA	38	19
Capra aegagrus	CapAeg_1.0	class_I	family_I-7	1720	36	1684	0	0	0	NA	0	0
Capra aegagrus	CapAeg_1.0	class_I	family_I-8	2612	498	2114	0	0	4	NA	14	4
Capra aegagrus	CapAeg_1.0	class_I	family_I-9	4546	461	4085	0	1	13	NA	9	5
Capra aegagrus	CapAeg_1.0	class_I	family_I-10	272	41	231	0	2	5	NA	3	3
Capra aegagrus	CapAeg_1.0	class_I	family_I-11	144	56	88	0	0	0	NA	0	0
Capra aegagrus	CapAeg_1.0	class_I	family_I-12	213	47	166	0	0	2	NA	6	1
Capra aegagrus	CapAeg_1.0	class_I	family_I-13	323	39	284	0	0	0	NA	0	0
Capra aegagrus	CapAeg_1.0	class_II	family_II-1	0	0	0	0	0	0	0	0	0
Capra aegagrus	CapAeg_1.0	class_II	family_II-2	574	77	497	0	0	1	12	0	0
Capra aegagrus	CapAeg_1.0	class_II	family_II-3	2982	95	2887	0	0	1	18	2	0
Capra aegagrus	CapAeg_1.0	class_II	family_II-4	0	0	0	0	0	0	0	0	0
Capra aegagrus	CapAeg_1.0	class_II	family_II-5	210	39	171	0	0	4	7	5	6
Capra aegagrus	CapAeg_1.0	class_II	family_II-6	423	150	273	0	0	9	36	16	4
Capra aegagrus	CapAeg_1.0	class_II	family_II-7	242	39	203	0	0	2	4	1	0
Capra aegagrus	CapAeg_1.0	class_II	family_II-8	0	0	0	0	0	0	0	0	0
Capra aegagrus	CapAeg_1.0	class_II	family_II-9	105	16	89	0	0	0	3	0	0
Capra aegagrus	CapAeg_1.0	class_II	family_II-10	198	178	20	0	0	4	15	3	1
Capra hircus	ARS1.2	class_I	family_I-1	3916	1011	2905	0	0	1	NA	0	0
Capra hircus	ARS1.2	class_I	family_I-2	366	82	284	0	0	0	NA	0	0
Capra hircus	ARS1.2	class_I	family_I-3	912	95	817	0	0	0	NA	0	0
Capra hircus	ARS1.2	class_I	family_I-4	485	75	410	0	0	0	NA	0	0
Capra hircus	ARS1.2	class_I	family_I-5	300	72	228	0	0	0	NA	0	0
Capra hircus	ARS1.2	class_I	family_I-6	1226	398	828	0	1	20	NA	8	23
Capra hircus	ARS1.2	class_I	family_I-7	1695	37	1658	0	0	1	NA	0	0
Capra hircus	ARS1.2	class_I	family_I-8	1490	448	1042	0	0	3	NA	0	0
Capra hircus	ARS1.2	class_I	family_I-9	7225	909	6316	0	0	5	NA	0	1
Capra hircus	ARS1.2	class_I	family_I-10	251	50	201	0	0	2	NA	0	1
Capra hircus	ARS1.2	class_I	family_I-11	157	58	99	0	0	0	NA	0	0
Capra hircus	ARS1.2	class_I	family_I-12	229	44	185	0	0	0	NA	0	0
Capra hircus	ARS1.2	class_I	family_I-13	330	34	296	0	0	0	NA	0	0
Capra hircus	ARS1.2	class_II	family_II-1	0	0	0	0	0	0	0	0	0
Capra hircus	ARS1.2	class_II	family_II-2	827	197	630	0	0	2	10	0	0
Capra hircus	ARS1.2	class_II	family_II-3	3885	1076	2809	0	0	0	11	0	2
Capra hircus	ARS1.2	class_II	family_II-4	0	0	0	0	0	0	0	0	0
Capra hircus	ARS1.2	class_II	family_II-5	328	189	139	12	25	61	93	45	46
Capra hircus	ARS1.2	class_II	family_II-6	454	130	324	0	0	5	38	1	1
Capra hircus	ARS1.2	class_II	family_II-7	228	38	190	0	0	2	1	0	0
Capra hircus	ARS1.2	class_II	family_II-8	0	0	0	0	0	0	0	0	0
Capra hircus	ARS1.2	class_II	family_II-9	104	15	89	0	0	0	4	0	0
Capra hircus	ARS1.2	class_II	family_II-10	392	183	209	0	0	2	12	0	0
Ovis aries	ARS-UI_Ramb_v2.0	class_I	family_I-1	3150	450	2700	0	0	1	NA	0	0
Ovis aries	ARS-UI_Ramb_v2.0	class_I	family_I-2	362	76	286	0	0	0	NA	0	0
Ovis aries	ARS-UI_Ramb_v2.0	class_I	family_I-3	1040	105	935	0	0	0	NA	1	0
Ovis aries	ARS-UI_Ramb_v2.0	class_I	family_I-4	365	67	298	0	0	0	NA	0	0
Ovis aries	ARS-UI_Ramb_v2.0	class_I	family_I-5	359	135	224	0	0	0	NA	0	0
Ovis aries	ARS-UI_Ramb_v2.0	class_I	family_I-6	1303	308	995	2	3	23	NA	13	18
Ovis aries	ARS-UI_Ramb_v2.0	class_I	family_I-7	1664	44	1620	0	0	0	NA	0	0
Ovis aries	ARS-UI_Ramb_v2.0	class_I	family_I-8	1209	396	813	0	0	2	NA	0	0
Ovis aries	ARS-UI_Ramb_v2.0	class_I	family_I-9	4687	397	4290	0	0	1	NA	0	2
Ovis aries	ARS-UI_Ramb_v2.0	class_I	family_I-10	359	67	292	0	0	8	NA	4	1
Ovis aries	ARS-UI_Ramb_v2.0	class_I	family_I-11	168	51	117	0	0	1	NA	0	0
Ovis aries	ARS-UI_Ramb_v2.0	class_I	family_I-12	194	40	154	0	0	1	NA	0	0
Ovis aries	ARS-UI_Ramb_v2.0	class_I	family_I-13	301	30	271	0	0	0	NA	0	0
Ovis aries	ARS-UI_Ramb_v2.0	class_II	family_II-1	0	0	0	0	0	0	0	0	0
Ovis aries	ARS-UI_Ramb_v2.0	class_II	family_II-2	653	55	598	0	0	0	10	0	0
Ovis aries	ARS-UI_Ramb_v2.0	class_II	family_II-3	2755	87	2668	0	0	2	19	0	0
Ovis aries	ARS-UI_Ramb_v2.0	class_II	family_II-4	0	0	0	0	0	0	0	0	0
Ovis aries	ARS-UI_Ramb_v2.0	class_II	family_II-5	83	38	45	0	1	12	24	9	7
Ovis aries	ARS-UI_Ramb_v2.0	class_II	family_II-6	353	102	251	0	0	5	26	1	1
Ovis aries	ARS-UI_Ramb_v2.0	class_II	family_II-7	307	59	248	0	0	3	6	2	1
Ovis aries	ARS-UI_Ramb_v2.0	class_II	family_II-8	0	0	0	0	0	0	0	0	0
Ovis aries	ARS-UI_Ramb_v2.0	class_II	family_II-9	105	15	90	0	0	0	2	0	0
Ovis aries	ARS-UI_Ramb_v2.0	class_II	family_II-10	149	149	0	0	0	0	15	0	0
Ovis orientalis	CAU_Oori_1.0	class_I	family_I-1	3617	481	3136	0	0	1	0	1	0
Ovis orientalis	CAU_Oori_1.0	class_I	family_I-2	379	80	299	0	0	2	0	0	0
Ovis orientalis	CAU_Oori_1.0	class_I	family_I-3	1075	101	974	0	0	0	0	0	0
Ovis orientalis	CAU_Oori_1.0	class_I	family_I-4	367	66	301	0	0	0	0	0	0
Ovis orientalis	CAU_Oori_1.0	class_I	family_I-5	278	126	152	0	0	2	0	3	1
Ovis orientalis	CAU_Oori_1.0	class_I	family_I-6	898	237	661	4	5	23	0	15	18
Ovis orientalis	CAU_Oori_1.0	class_I	family_I-7	1596	48	1548	0	0	0	0	0	0
Ovis orientalis	CAU_Oori_1.0	class_I	family_I-8	1146	402	744	0	0	3	0	0	0
Ovis orientalis	CAU_Oori_1.0	class_I	family_I-9	4748	437	4311	0	0	2	0	0	1
Ovis orientalis	CAU_Oori_1.0	class_I	family_I-10	377	79	298	0	0	7	0	7	2
Ovis orientalis	CAU_Oori_1.0	class_I	family_I-11	164	54	110	0	0	0	0	0	0
Ovis orientalis	CAU_Oori_1.0	class_I	family_I-12	197	41	156	0	0	1	0	0	0
Ovis orientalis	CAU_Oori_1.0	class_I	family_I-13	323	34	289	0	0	0	0	0	0
Ovis orientalis	CAU_Oori_1.0	class_II	family_II-1	0	0	0	0	0	0	0	0	0
Ovis orientalis	CAU_Oori_1.0	class_II	family_II-2	683	108	575	0	0	1	9	0	0
Ovis orientalis	CAU_Oori_1.0	class_II	family_II-3	2896	104	2792	0	0	1	20	0	0
Ovis orientalis	CAU_Oori_1.0	class_II	family_II-4	0	0	0	0	0	0	0	0	0
Ovis orientalis	CAU_Oori_1.0	class_II	family_II-5	100	46	54	7	12	18	25	25	17
Ovis orientalis	CAU_Oori_1.0	class_II	family_II-6	362	104	258	0	0	4	25	1	0
Ovis orientalis	CAU_Oori_1.0	class_II	family_II-7	334	72	262	0	0	4	8	6	2
Ovis orientalis	CAU_Oori_1.0	class_II	family_II-8	0	0	0	0	0	0	0	0	0
Ovis orientalis	CAU_Oori_1.0	class_II	family_II-9	112	19	93	0	0	0	3	0	0
Ovis orientalis	CAU_Oori_1.0	class_II	family_II-10	161	161	0	0	0	1	21	0	0
NA: Non Applicable.

### Sheet: Table S4
Table S4: Kolmogrorov-Smirnov test results on the ERV divergence distribution
Species 1	Species 2	Class	Family	Statistic	p-value	p-value_adjust (BH)
Bos taurus	Ovis orientalis	Class_I	All	0.15292	< 2.2e-16	< 2.2e-16
Bos taurus	Ovis aries	Class_I	All	0.153	< 2.2e-16	< 2.2e-16
Bos taurus	Capra aegagrus	Class_I	All	0.10829	< 2.2e-16	< 2.2e-16
Bos taurus	Capra hircus	Class_I	All	0.13182	< 2.2e-16	< 2.2e-16
Ovis orientalis	Ovis aries	Class_I	All	0.020863	3.128e-03	3.128e-03
Ovis orientalis	Capra aegagrus	Class_I	All	0.086984	< 2.2e-16	< 2.2e-16
Ovis orientalis	Capra hircus	Class_I	All	0.083432	< 2.2e-16	< 2.2e-16
Ovis aries	Capra aegagrus	Class_I	All	0.10227	< 2.2e-16	< 2.2e-16
Ovis aries	Capra hircus	Class_I	All	0.08163	< 2.2e-16	< 2.2e-16
Capra aegagrus	Capra hircus	Class_I	All	0.055972	< 2.2e-16	< 2.2e-16
Bos taurus	Ovis orientalis	Class_II	All	0.1976	< 2.2e-16	< 2.2e-16
Bos taurus	Ovis aries	Class_II	All	0.22401	< 2.2e-16	< 2.2e-16
Bos taurus	Capra aegagrus	Class_II	All	0.20333	< 2.2e-16	< 2.2e-16
Bos taurus	Capra hircus	Class_II	All	0.41913	< 2.2e-16	< 2.2e-16
Ovis orientalis	Ovis aries	Class_II	All	0.097275	< 2.2e-16	< 2.2e-16
Ovis orientalis	Capra aegagrus	Class_II	All	0.084804	5.884e-15	6.193684e-15
Ovis orientalis	Capra hircus	Class_II	All	0.32229	< 2.2e-16	< 2.2e-16
Ovis aries	Capra aegagrus	Class_II	All	0.16928	< 2.2e-16	< 2.2e-16
Ovis aries	Capra hircus	Class_II	All	0.33341	< 2.2e-16	< 2.2e-16
Capra aegagrus	Capra hircus	Class_II	All	0.35508	< 2.2e-16	< 2.2e-16
Bos taurus	Ovis orientalis	Class_I	I-1	0.21849	< 2.2e-16	< 2.2e-16
Bos taurus	Ovis aries	Class_I	I-1	0.13815	< 2.2e-16	< 2.2e-16
Bos taurus	Capra aegagrus	Class_I	I-1	0.1387	3.423e-04	5.020400e-04
Bos taurus	Capra hircus	Class_I	I-1	0.18505	< 2.2e-16	< 2.2e-16
Ovis orientalis	Ovis aries	Class_I	I-1	0.10923	< 2.2e-16	< 2.2e-16
Ovis orientalis	Capra aegagrus	Class_I	I-1	0.18087	5.861e-07	1.001491e-06
Ovis orientalis	Capra hircus	Class_I	I-1	0.11501	< 2.2e-16	< 2.2e-16
Ovis aries	Capra aegagrus	Class_I	I-1	0.15097	5.732e-05	8.849404e-05
Ovis aries	Capra hircus	Class_I	I-1	0.11285	< 2.2e-16	< 2.2e-16
Capra aegagrus	Capra hircus	Class_I	I-1	0.10246	1.678e-02	2.036745e-02
Bos taurus	Ovis orientalis	Class_I	I-2	0.15554	2.382e-04	3.552814e-04
Bos taurus	Ovis aries	Class_I	I-2	0.38116	< 2.2e-16	< 2.2e-16
Bos taurus	Capra aegagrus	Class_I	I-2	0.21683	4.517e-08	8.112163e-08
Bos taurus	Capra hircus	Class_I	I-2	0.23961	1.595e-09	3.084835e-09
Ovis orientalis	Ovis aries	Class_I	I-2	0.3983	< 2.2e-16	< 2.2e-16
Ovis orientalis	Capra aegagrus	Class_I	I-2	0.11888	9.71e-03	1.238377e-02
Ovis orientalis	Capra hircus	Class_I	I-2	0.14185	1.234e-03	1.683597e-03
Ovis aries	Capra aegagrus	Class_I	I-2	0.38998	< 2.2e-16	< 2.2e-16
Ovis aries	Capra hircus	Class_I	I-2	0.35148	< 2.2e-16	< 2.2e-16
Capra aegagrus	Capra hircus	Class_I	I-2	0.051886	7.045e-01	7.125977e-01
Bos taurus	Ovis orientalis	Class_I	I-3	0.38336	< 2.2e-16	< 2.2e-16
Bos taurus	Ovis aries	Class_I	I-3	0.30045	< 2.2e-16	< 2.2e-16
Bos taurus	Capra aegagrus	Class_I	I-3	0.10494	1.061e-03	1.458875e-03
Bos taurus	Capra hircus	Class_I	I-3	0.24811	< 2.2e-16	< 2.2e-16
Ovis orientalis	Ovis aries	Class_I	I-3	0.1106	5.4e-06	8.882243e-06
Ovis orientalis	Capra aegagrus	Class_I	I-3	0.43101	< 2.2e-16	< 2.2e-16
Ovis orientalis	Capra hircus	Class_I	I-3	0.1943	< 2.2e-16	< 2.2e-16
Ovis aries	Capra aegagrus	Class_I	I-3	0.35011	< 2.2e-16	< 2.2e-16
Ovis aries	Capra hircus	Class_I	I-3	0.098173	1.863e-04	2.826621e-04
Capra aegagrus	Capra hircus	Class_I	I-3	0.289	< 2.2e-16	< 2.2e-16
Bos taurus	Ovis orientalis	Class_I	I-4	0.5922	< 2.2e-16	< 2.2e-16
Bos taurus	Ovis aries	Class_I	I-4	0.78851	< 2.2e-16	< 2.2e-16
Bos taurus	Capra aegagrus	Class_I	I-4	0.61701	< 2.2e-16	< 2.2e-16
Bos taurus	Capra hircus	Class_I	I-4	0.6472	< 2.2e-16	< 2.2e-16
Ovis orientalis	Ovis aries	Class_I	I-4	0.76099	< 2.2e-16	< 2.2e-16
Ovis orientalis	Capra aegagrus	Class_I	I-4	0.59917	< 2.2e-16	< 2.2e-16
Ovis orientalis	Capra hircus	Class_I	I-4	0.63366	< 2.2e-16	< 2.2e-16
Ovis aries	Capra aegagrus	Class_I	I-4	0.61709	< 2.2e-16	< 2.2e-16
Ovis aries	Capra hircus	Class_I	I-4	0.17447	6.5e-06	1.040000e-05
Capra aegagrus	Capra hircus	Class_I	I-4	0.45899	< 2.2e-16	< 2.2e-16
Bos taurus	Ovis orientalis	Class_I	I-5	0.2423	3.89e-08	7.058144e-08
Bos taurus	Ovis aries	Class_I	I-5	0.12364	9.567e-03	1.229045e-02
Bos taurus	Capra aegagrus	Class_I	I-5	0.057115	6.492e-01	6.681825e-01
Bos taurus	Capra hircus	Class_I	I-5	0.057168	6.746e-01	6.862983e-01
Ovis orientalis	Ovis aries	Class_I	I-5	0.29936	2.869e-12	6.011238e-12
Ovis orientalis	Capra aegagrus	Class_I	I-5	0.22799	5.204e-07	9.068356e-07
Ovis orientalis	Capra hircus	Class_I	I-5	0.26437	5.974e-09	1.118536e-08
Ovis aries	Capra aegagrus	Class_I	I-5	0.12557	1.013e-02	1.282647e-02
Ovis aries	Capra hircus	Class_I	I-5	0.11759	2.362e-02	2.847342e-02
Capra aegagrus	Capra hircus	Class_I	I-5	0.059852	6.415e-01	6.641412e-01
Bos taurus	Ovis orientalis	Class_I	I-6	NA	NA	NA
Bos taurus	Ovis aries	Class_I	I-6	NA	NA	NA
Bos taurus	Capra aegagrus	Class_I	I-6	NA	NA	NA
Bos taurus	Capra hircus	Class_I	I-6	NA	NA	NA
Ovis orientalis	Ovis aries	Class_I	I-6	0.207	< 2.2e-16	< 2.2e-16
Ovis orientalis	Capra aegagrus	Class_I	I-6	0.23171	< 2.2e-16	< 2.2e-16
Ovis orientalis	Capra hircus	Class_I	I-6	0.19082	7.105e-15	1.603179e-14
Ovis aries	Capra aegagrus	Class_I	I-6	0.33008	< 2.2e-16	< 2.2e-16
Ovis aries	Capra hircus	Class_I	I-6	0.096812	9.6812e-02	1.085281e-01
Capra aegagrus	Capra hircus	Class_I	I-6	0.39059	< 2.2e-16	< 2.2e-16
Bos taurus	Ovis orientalis	Class_I	I-7	0.14441	4.996e-15	1.141943e-14
Bos taurus	Ovis aries	Class_I	I-7	0.068102	9.698e-04	1.343975e-03
Bos taurus	Capra aegagrus	Class_I	I-7	0.070396	4.951e-04	7.084358e-04
Bos taurus	Capra hircus	Class_I	I-7	0.068161	8.666e-04	1.210489e-03
Ovis orientalis	Ovis aries	Class_I	I-7	0.18952	< 2.2e-16	< 2.2e-16
Ovis orientalis	Capra aegagrus	Class_I	I-7	0.088301	5.81e-06	9.468148e-06
Ovis orientalis	Capra hircus	Class_I	I-7	0.16482	< 2.2e-16	< 2.2e-16
Ovis aries	Capra aegagrus	Class_I	I-7	0.11615	3.328e-10	6.581213e-10
Ovis aries	Capra hircus	Class_I	I-7	0.035614	2.431e-01	2.657491e-01
Capra aegagrus	Capra hircus	Class_I	I-7	0.094398	5.715e-07	9.861176e-07
Bos taurus	Ovis orientalis	Class_I	I-8	0.53404	< 2.2e-16	< 2.2e-16
Bos taurus	Ovis aries	Class_I	I-8	0.52602	< 2.2e-16	< 2.2e-16
Bos taurus	Capra aegagrus	Class_I	I-8	0.45589	< 2.2e-16	< 2.2e-16
Bos taurus	Capra hircus	Class_I	I-8	0.48097	< 2.2e-16	< 2.2e-16
Ovis orientalis	Ovis aries	Class_I	I-8	0.069474	7.166e-03	9.342341e-03
Ovis orientalis	Capra aegagrus	Class_I	I-8	0.12022	3.71e-07	6.529600e-07
Ovis orientalis	Capra hircus	Class_I	I-8	0.14744	1.523e-12	3.229494e-12
Ovis aries	Capra aegagrus	Class_I	I-8	0.075529	3.81e-03	5.041805e-03
Ovis aries	Capra hircus	Class_I	I-8	0.10154	2.449e-06	4.104990e-06
Capra aegagrus	Capra hircus	Class_I	I-8	0.064175	1.423e-02	1.763718e-02
Bos taurus	Ovis orientalis	Class_I	I-9	0.076803	1.048e-12	2.249366e-12
Bos taurus	Ovis aries	Class_I	I-9	0.11723	< 2.2e-16	< 2.2e-16
Bos taurus	Capra aegagrus	Class_I	I-9	0.074073	1.389e-11	2.876047e-11
Bos taurus	Capra hircus	Class_I	I-9	0.11408	< 2.2e-16	< 2.2e-16
Ovis orientalis	Ovis aries	Class_I	I-9	0.079831	2.43e-13	5.280000e-13
Ovis orientalis	Capra aegagrus	Class_I	I-9	0.065633	5.298e-09	1.002632e-08
Ovis orientalis	Capra hircus	Class_I	I-9	0.12106	< 2.2e-16	< 2.2e-16
Ovis aries	Capra aegagrus	Class_I	I-9	0.094386	< 2.2e-16	< 2.2e-16
Ovis aries	Capra hircus	Class_I	I-9	0.14669	< 2.2e-16	< 2.2e-16
Capra aegagrus	Capra hircus	Class_I	I-9	0.14784	< 2.2e-16	< 2.2e-16
Bos taurus	Ovis orientalis	Class_I	I-10	NA	NA	NA
Bos taurus	Ovis aries	Class_I	I-10	NA	NA	NA
Bos taurus	Capra aegagrus	Class_I	I-10	NA	NA	NA
Bos taurus	Capra hircus	Class_I	I-10	NA	NA	NA
Ovis orientalis	Ovis aries	Class_I	I-10	0.070948	3.51e-01	3.766829e-01
Ovis orientalis	Capra aegagrus	Class_I	I-10	0.14869	1.981e-03	2.681969e-03
Ovis orientalis	Capra hircus	Class_I	I-10	0.12787	1.635e-02	1.998333e-02
Ovis aries	Capra aegagrus	Class_I	I-10	0.12994	1.413e-02	1.763718e-02
Ovis aries	Capra hircus	Class_I	I-10	0.10627	8.8e-02	9.992258e-02
Capra aegagrus	Capra hircus	Class_I	I-10	0.079424	3.952e-01	4.190072e-01
Bos taurus	Ovis orientalis	Class_I	I-11	0.11054	2.58e-01	2.802963e-01
Bos taurus	Ovis aries	Class_I	I-11	0.24436	8.05e-05	1.232000e-04
Bos taurus	Capra aegagrus	Class_I	I-11	0.49023	< 2.2e-16	< 2.2e-16
Bos taurus	Capra hircus	Class_I	I-11	0.22841	4.021e-04	5.848727e-04
Ovis orientalis	Ovis aries	Class_I	I-11	0.15621	3.484e-02	4.060821e-02
Ovis orientalis	Capra aegagrus	Class_I	I-11	0.3899	1.95e-10	3.900000e-10
Ovis orientalis	Capra hircus	Class_I	I-11	0.26517	2.62e-05	4.117143e-05
Ovis aries	Capra aegagrus	Class_I	I-11	0.30699	1.061e-06	1.795538e-06
Ovis aries	Capra hircus	Class_I	I-11	0.37134	4.101e-10	8.019733e-10
Capra aegagrus	Capra hircus	Class_I	I-11	0.57065	< 2.2e-16	< 2.2e-16
Bos taurus	Ovis orientalis	Class_I	I-12	0.20096	7.769e-04	1.093875e-03
Bos taurus	Ovis aries	Class_I	I-12	0.080595	5.577e-01	5.808000e-01
Bos taurus	Capra aegagrus	Class_I	I-12	0.20188	5.327e-04	7.560903e-04
Bos taurus	Capra hircus	Class_I	I-12	0.14517	2.45e-02	2.913514e-02
Ovis orientalis	Ovis aries	Class_I	I-12	0.1324	6.498e-02	7.474824e-02
Ovis orientalis	Capra aegagrus	Class_I	I-12	0.14702	2.397e-02	2.869878e-02
Ovis orientalis	Capra hircus	Class_I	I-12	0.16474	6.377e-03	8.375761e-03
Ovis aries	Capra aegagrus	Class_I	I-12	0.16279	9.203e-03	1.190976e-02
Ovis aries	Capra hircus	Class_I	I-12	0.1211	9.187e-02	1.036482e-01
Capra aegagrus	Capra hircus	Class_I	I-12	0.16985	3.432e-03	4.576000e-03
Bos taurus	Ovis orientalis	Class_I	I-13	0.12536	1.559e-02	1.918769e-02
Bos taurus	Ovis aries	Class_I	I-13	0.075379	3.646e-01	3.889067e-01
Bos taurus	Capra aegagrus	Class_I	I-13	0.80744	< 2.2e-16	< 2.2e-16
Bos taurus	Capra hircus	Class_I	I-13	0.7594	< 2.2e-16	< 2.2e-16
Ovis orientalis	Ovis aries	Class_I	I-13	0.08643	1.948e-01	2.142800e-01
Ovis orientalis	Capra aegagrus	Class_I	I-13	0.78328	< 2.2e-16	< 2.2e-16
Ovis orientalis	Capra hircus	Class_I	I-13	0.72933	< 2.2e-16	< 2.2e-16
Ovis aries	Capra aegagrus	Class_I	I-13	0.80783	< 2.2e-16	< 2.2e-16
Ovis aries	Capra hircus	Class_I	I-13	0.75207	< 2.2e-16	< 2.2e-16
Capra aegagrus	Capra hircus	Class_I	I-13	0.16695	2.235e-04	3.362051e-04
Bos taurus	Ovis orientalis	Class_II	II-1	NA	NA	NA
Bos taurus	Ovis aries	Class_II	II-1	NA	NA	NA
Bos taurus	Capra aegagrus	Class_II	II-1	NA	NA	NA
Bos taurus	Capra hircus	Class_II	II-1	NA	NA	NA
Ovis orientalis	Ovis aries	Class_II	II-1	NA	NA	NA
Ovis orientalis	Capra aegagrus	Class_II	II-1	NA	NA	NA
Ovis orientalis	Capra hircus	Class_II	II-1	NA	NA	NA
Ovis aries	Capra aegagrus	Class_II	II-1	NA	NA	NA
Ovis aries	Capra hircus	Class_II	II-1	NA	NA	NA
Capra aegagrus	Capra hircus	Class_II	II-1	NA	NA	NA
Bos taurus	Ovis orientalis	Class_II	II-2	0.1105	4.172e-04	6.018623e-04
Bos taurus	Ovis aries	Class_II	II-2	0.23679	< 2.2e-16	< 2.2e-16
Bos taurus	Capra aegagrus	Class_II	II-2	0.14148	6.451e-06	1.040000e-05
Bos taurus	Capra hircus	Class_II	II-2	0.32682	< 2.2e-16	< 2.2e-16
Ovis orientalis	Ovis aries	Class_II	II-2	0.22649	3.109e-15	7.199789e-15
Ovis orientalis	Capra aegagrus	Class_II	II-2	0.14493	4.495e-06	7.463396e-06
Ovis orientalis	Capra hircus	Class_II	II-2	0.32651	< 2.2e-16	< 2.2e-16
Ovis aries	Capra aegagrus	Class_II	II-2	0.34237	< 2.2e-16	< 2.2e-16
Ovis aries	Capra hircus	Class_II	II-2	0.15987	1.793e-08	3.287167e-08
Capra aegagrus	Capra hircus	Class_II	II-2	0.41838	< 2.2e-16	< 2.2e-16
Bos taurus	Ovis orientalis	Class_II	II-3	0.62939	< 2.2e-16	< 2.2e-16
Bos taurus	Ovis aries	Class_II	II-3	0.71378	< 2.2e-16	< 2.2e-16
Bos taurus	Capra aegagrus	Class_II	II-3	0.57611	< 2.2e-16	< 2.2e-16
Bos taurus	Capra hircus	Class_II	II-3	0.51042	< 2.2e-16	< 2.2e-16
Ovis orientalis	Ovis aries	Class_II	II-3	0.15022	< 2.2e-16	< 2.2e-16
Ovis orientalis	Capra aegagrus	Class_II	II-3	0.14105	< 2.2e-16	< 2.2e-16
Ovis orientalis	Capra hircus	Class_II	II-3	0.5254	< 2.2e-16	< 2.2e-16
Ovis aries	Capra aegagrus	Class_II	II-3	0.25937	< 2.2e-16	< 2.2e-16
Ovis aries	Capra hircus	Class_II	II-3	0.58133	< 2.2e-16	< 2.2e-16
Capra aegagrus	Capra hircus	Class_II	II-3	0.46515	< 2.2e-16	< 2.2e-16
Bos taurus	Ovis orientalis	Class_II	II-4	NA	NA	NA
Bos taurus	Ovis aries	Class_II	II-4	NA	NA	NA
Bos taurus	Capra aegagrus	Class_II	II-4	NA	NA	NA
Bos taurus	Capra hircus	Class_II	II-4	NA	NA	NA
Ovis orientalis	Ovis aries	Class_II	II-4	NA	NA	NA
Ovis orientalis	Capra aegagrus	Class_II	II-4	NA	NA	NA
Ovis orientalis	Capra hircus	Class_II	II-4	NA	NA	NA
Ovis aries	Capra aegagrus	Class_II	II-4	NA	NA	NA
Ovis aries	Capra hircus	Class_II	II-4	NA	NA	NA
Capra aegagrus	Capra hircus	Class_II	II-4	NA	NA	NA
Bos taurus	Ovis orientalis	Class_II	II-5	NA	NA	NA
Bos taurus	Ovis aries	Class_II	II-5	NA	NA	NA
Bos taurus	Capra aegagrus	Class_II	II-5	NA	NA	NA
Bos taurus	Capra hircus	Class_II	II-5	NA	NA	NA
Ovis orientalis	Ovis aries	Class_II	II-5	0.18759	6.899e-02	7.884571e-02
Ovis orientalis	Capra aegagrus	Class_II	II-5	0.64524	< 2.2e-16	< 2.2e-16
Ovis orientalis	Capra hircus	Class_II	II-5	0.28503	7.959e-06	1.261968e-05
Ovis aries	Capra aegagrus	Class_II	II-5	0.51199	6.772e-14	1.508699e-13
Ovis aries	Capra hircus	Class_II	II-5	0.3763	1.459e-08	2.702989e-08
Capra aegagrus	Capra hircus	Class_II	II-5	0.77587	< 2.2e-16	< 2.2e-16
Bos taurus	Ovis orientalis	Class_II	II-6	NA	NA	NA
Bos taurus	Ovis aries	Class_II	II-6	NA	NA	NA
Bos taurus	Capra aegagrus	Class_II	II-6	NA	NA	NA
Bos taurus	Capra hircus	Class_II	II-6	NA	NA	NA
Ovis orientalis	Ovis aries	Class_II	II-6	0.48437	< 2.2e-16	< 2.2e-16
Ovis orientalis	Capra aegagrus	Class_II	II-6	0.25563	1.697e-11	3.472930e-11
Ovis orientalis	Capra hircus	Class_II	II-6	0.42006	< 2.2e-16	< 2.2e-16
Ovis aries	Capra aegagrus	Class_II	II-6	0.44156	< 2.2e-16	< 2.2e-16
Ovis aries	Capra hircus	Class_II	II-6	0.29819	8.882e-16	2.084309e-15
Capra aegagrus	Capra hircus	Class_II	II-6	0.31009	< 2.2e-16	< 2.2e-16
Bos taurus	Ovis orientalis	Class_II	II-7	NA	NA	NA
Bos taurus	Ovis aries	Class_II	II-7	NA	NA	NA
Bos taurus	Capra aegagrus	Class_II	II-7	NA	NA	NA
Bos taurus	Capra hircus	Class_II	II-7	NA	NA	NA
Ovis orientalis	Ovis aries	Class_II	II-7	0.27166	1.115e-10	2.255632e-10
Ovis orientalis	Capra aegagrus	Class_II	II-7	0.77322	< 2.2e-16	< 2.2e-16
Ovis orientalis	Capra hircus	Class_II	II-7	0.12504	2.89e-02	3.413691e-02
Ovis aries	Capra aegagrus	Class_II	II-7	0.67471	< 2.2e-16	< 2.2e-16
Ovis aries	Capra hircus	Class_II	II-7	0.33742	2.306e-13	5.073200e-13
Capra aegagrus	Capra hircus	Class_II	II-7	0.85882	< 2.2e-16	< 2.2e-16
Bos taurus	Ovis orientalis	Class_II	II-8	NA	NA	NA
Bos taurus	Ovis aries	Class_II	II-8	NA	NA	NA
Bos taurus	Capra aegagrus	Class_II	II-8	NA	NA	NA
Bos taurus	Capra hircus	Class_II	II-8	NA	NA	NA
Ovis orientalis	Ovis aries	Class_II	II-8	NA	NA	NA
Ovis orientalis	Capra aegagrus	Class_II	II-8	NA	NA	NA
Ovis orientalis	Capra hircus	Class_II	II-8	NA	NA	NA
Ovis aries	Capra aegagrus	Class_II	II-8	NA	NA	NA
Ovis aries	Capra hircus	Class_II	II-8	NA	NA	NA
Capra aegagrus	Capra hircus	Class_II	II-8	NA	NA	NA
Bos taurus	Ovis orientalis	Class_II	II-9	NA	NA	NA
Bos taurus	Ovis aries	Class_II	II-9	NA	NA	NA
Bos taurus	Capra aegagrus	Class_II	II-9	NA	NA	NA
Bos taurus	Capra hircus	Class_II	II-9	NA	NA	NA
Ovis orientalis	Ovis aries	Class_II	II-9	0.066071	9.72e-01	9.720000e-01
Ovis orientalis	Capra aegagrus	Class_II	II-9	0.099405	6.579e-01	6.732000e-01
Ovis orientalis	Capra hircus	Class_II	II-9	0.092033	7.51e-01	7.552914e-01
Ovis aries	Capra aegagrus	Class_II	II-9	0.11429	4.992e-01	5.229714e-01
Ovis aries	Capra hircus	Class_II	II-9	0.11859	4.544e-01	4.788886e-01
Capra aegagrus	Capra hircus	Class_II	II-9	0.138	2.727e-01	2.944491e-01
Bos taurus	Ovis orientalis	Class_II	II-10	0.26058	5.395e-05	8.402832e-05
Bos taurus	Ovis aries	Class_II	II-10	0.13496	1.302e-01	1.441208e-01
Bos taurus	Capra aegagrus	Class_II	II-10	0.155	0.03425	4.018667e-02
Bos taurus	Capra hircus	Class_II	II-10	0.1278	6.22e-02	7.202105e-02
Ovis orientalis	Ovis aries	Class_II	II-10	0.18209	1.26e-02	1.584000e-02
Ovis orientalis	Capra aegagrus	Class_II	II-10	0.34485	2.339e-09	4.474609e-09
Ovis orientalis	Capra hircus	Class_II	II-10	0.20034	3.132e-04	4.632202e-04
Ovis aries	Capra aegagrus	Class_II	II-10	0.20143	2.303e-03	3.094107e-03
Ovis aries	Capra hircus	Class_II	II-10	0.1185	1.069e-01	1.190785e-01
Capra aegagrus	Capra hircus	Class_II	II-10	0.25046	3.53e-07	6.275556e-07
ERV families with non-significantly different distributions between species (p-adjusted > 0.05) are shown in bold. NA: Non-Applicable.

### Sheet: Table S5
Table S5: enJSRV insertion sites in small ruminant assemblies
Species	Assembly	EF680319.1 (enJSRV-6) flanking sequence positions	EF680319.1 (enJSRV-6) insertion	EF680307.1 (enJSRV-10) flanking sequence positions	EF680307.1 (enJSRV-10) insertion
Ovis ammon polii	CAU_O.ammon polii_1.0	CM053298.1:36218828-36224742	Present	CM053314.1:57272411-57280345	Present
Ovis aries	ARS-UI_Ramb_v2.0	NC_056054.1:242612495-242618409	Present	NC_056067.1:57275356-57283290	Present
Ovis orientalis	CAU_Oori_1.0	CM025414.1:245334207-245340118	Present	CM025427.1:9349687-9357620	Present
Ovis ammon polii x Ovis aries	CAU_F1_maternal_1.0	CM043026.1:36139077-36144991	Present	CM043041.1:9486121-9494054	Present
Ovis aries	ASM1117029v1	CM022019.1:250439802-250445713	Present	CM022032.1:59731190-59739118	Present
Ovis aries	ASM1914517v1	CM032725.1:244996540-244997172	Absent	CM032742.1:9735000-9742933	Present
Ovis aries	ASM2241668v1	CM039791.1:246719535-246725446	Present	CM039804.1:57538140-57546073	Present
Ovis aries	ASM2241669v1	CM039764.1:245777722-245783635	Present	CM039777.1:57288032-57295963	Present
Ovis aries	ASM2241672v1	CM039737.1:245523248-245529162	Present	CM039750.1:57254995-57262928	Present
Ovis aries	ASM2241674v1	CM039872.1:247283311-247289225	Present	CM039885.1:57367302-57375235	Present
Ovis aries	ASM2241675v1	CM039845.1:245502939-245503383	Absent	CM039858.1:58313972-58321902	Present
Ovis aries	ASM2241677v1	CM039953.1:245279365-245285279	Present	CM039966.1:57296538-57304471	Present
Ovis aries	ASM2241678v1	CM039899.1:247061226-247067137	Present	CM039912.1:57349754-57357687	Present
Ovis aries	ASM2241691v1	CM039926.1:246619423-246625337	Present	CM039939.1:57335703-57343636	Present
Ovis aries	ASM2243282v1	CM040007.1:245639150-245639594	Absent	CM040020.1:57557045-57564978	Present
Ovis aries	ASM2243283v1	CM039980.1:245748802-245754716	Present	CM039993.1:57415874-57423807	Present
Ovis aries	ASM2243284v1	CM040034.1:245688587-245694501	Present	CM040047.1:57418049-57425982	Present
Ovis aries	ASM2253800v1	CM039818.1:237210716-237216627	Present	CM039831.1:57357887-57365820	Present
Ovis aries	ASM2422217v1	CM044177.1:248164940-248165384	Absent	CM044190.1:57483493-57491426	Present
Ovis aries	ASM2422226v1	CM044122.1:245533704-245539615	Present	CM044135.1:57597574-57605507	Present
Ovis aries	ASM3343944v1	CM065851.1:251417488-251423389	Present	CM065864.1:57171856-57179789	Present
Ovis aries	CAU_O.aries_1.0	CM029819.1:244338651-244344566	Present	CM029832.1:57167977-57175910	Present
Ovis aries	NWAFU_Friesian_1.0	CM032006.1:248133735-248139649	Present	CM032019.1:58329929-58337862	Present
Ovis aries	Oar_ARS-UKY_Romanov_v1.0	CM039346.1:242905334-242911248	Present	CM039359.1:57106253-57114186	Present
Ovis aries	Oar_ARS-UKY_WhiteDorper_v1.0	CM039320.1:243054684-243060598	Present	CM039333.1:57196073-57204006	Present
Ovis aries	Oar_v4.0	NC_019458.2:239925517-239928952	Present	NC_019471.2:56117112-56117117	Absent
Ovis canadensis	OviCan_v1_BIUU	PVIS010016521.1:1-3990	Present	PVIS010092915.1:640-645	Absent
Ovis nivicola	OvNiv1.0	CAFBRR010001478.1:2565-8455	Present	CAFBRR010005230.1:1366-1371	Absent
Frequency in Ovis		85.7%		89.3%
Capra aegagrus	CapAeg_1.0	CM003214.1:120282306-120282310	Absent	CM003232.1:58627010-58627015	Absent
Capra hircus	ARS1.2	NC_030808.1:121588278-121588282	Absent	NC_030825.1:59918801-59918806	Absent
Capra hircus	ASM2665220v1	CM048867.1:121238316-121238320	Absent	CM048884.1:58682952-58682957	Absent
Capra hircus	CHIR_2.0	CM001710.2:124183843-124183847	Absent	AJPT02066466.1:88266-88271	Absent
Capra hircus	CVASU_BBG_1.0	CM015208.1:132679512-132679516	Absent	CM015225.1:8667320-8667325	Absent
Capra hircus	Saanen_v1	CM027050.1:121287645-121287649	Absent	CM027067.1:57065602-57065607	Absent
Capra ibex	IBX	No match	Absent	SJYO01050415.1:47824762-47825056	Absent
Capra sibirica	ASM318261v2	NIYN02039533.1:21285718-21285722	Absent	NIYN02029233.1:131645-131650	Absent
Frequency in Capra		0		0

### Sheet: Table S6
Table S6: Number of ERV LTR consensus sequences associated to the INT consensus sequences
Families	Bos taurus	Ovis orientalis	Ovis aries	Capra aegagrus	Capra hircus
I-1	1	5	2	NA	4
I-2	1	1	1	1	1
I-3	1	1	1	1	1
I-4	1	1	1	1	1
I-5	1	1	1	1	1
I-6a	NA	1	2	1	3
I-6b	NA	3	3	1	1
I-6c	NA	NA	1	NA	NA
I-6d	NA	NA	3	NA	NA
I-7	1	1	1	1	1
I-8	2	1	1	1	1
I-9	1	2	2	1	1
I-10	NA	2	2	1	1
I-11	1	1	1	1	1
I-12	1	1	1	1	1
I-13	1	1	1	2	1
II-1	1	NA	NA	NA	NA
II-2	1	1	1	1	1
II-3a	1	1	1	1	1
II-3b	NA	NA	NA	NA	1
II-3c	NA	NA	NA	NA	1
II-4	1	NA	NA	NA	NA
II-5	NA	1	1	1	1
II-6	NA	1	2	2	2
II-7	NA	1	1	1	1
II-8	1	NA	NA	NA	NA
II-9	NA	1	1	1	1
II-10	1	1	1	1	1
NA: Non-Applicable
